## Supplementary Table 1 for "Spike mutations that affect the function and antigenicity of recent KP.3.1.1-like SARS-CoV-2 variants"

Patient	Patient ID	Total number of vaccine and booster doses	Total number of infections	Last exposure type	Last exposure date	Blood draw days after last exposure	Pre-exposure sera blood draw	Pre-exposure type	Blood draw days after pre-exposure
adult-1	087C	9	2	Vaccine (KP.2)	24-Sep	31	24-Jul	Vaccine	32
adult-2	183C	7	1	Vaccine (KP.2)	24-Oct	33	24-Aug	Vaccine	89
adult-3	281C	7	2	Infection	24-Oct	86	23-Mar	Vaccine	34
adult-4	404C	7	2	Vaccine (KP.2)	24-Sep	30	24-Apr	Infection	62
adult-5	503C	9	2	Infection	24-May	30	23-May	Infection	22
adult-6	507C	8	1	Vaccine (KP.2)	24-Sep	14	23-Oct	Vaccine	11
adult-7	527C	7	3	Infection	24-Nov	50	24-Feb	Infection	56
