## Supplementary Table 2 for "Spike mutations that affect the function and antigenicity of recent KP.3.1.1-like SARS-CoV-2 variants"

mAb name	HC/VH Protein Sequence	HC Constant region	HC expression sequence	LC/VL Protein Sequence	LC Constant region	LC expression sequence	Notes
BD55-1205	EVQLVESGGGLVQPGGSLRLSCAVSGFTVSRNYMTWARQAPGKGPEWVSVIYPGGSTFYADSVKGRFTISRDSSKNILYLQMNSLRVDDTAVYYCARDLTIRGEASWGQGTLVTVSS	human IgG1	MGWSCIILFLVATATGVHSEVQLVESGGGLVQPGGSLRLSCAVSGFTVSRNYMTWARQAPGKGPEWVSVIYPGGSTFYADSVKGRFTISRDSSKNILYLQMNSLRVDDTAVYYCARDLTIRGEASWGQGTLVTVSSASTKGPSVFPLAPSSKSTSGGTAALGCLVKDYFPEPVTVSWNSGALTSGVHTFPAVLQSSGLYSLSSVVTVPSSSLGTQTYICNVNHKPSNTKVDKKVEPKSCDKTHTCPPCPAPELLGGPSVFLFPPKPKDTLMISRTPEVTCVVVDVSHEDPEVKFNWYVDGVEVHNAKTKPREEQYNSTYRVVSVLTVLHQDWLNGKEYKCKVSNKALPAPIEKTISKAKGQPREPQVYTLPPSRDELTKNQVSLTCLVKGFYPSDIAVE…	EIVMTQSPATLAVSPGERATLSCRASESFNSNLAWYQQKPGQAPRLLIYGASTRASDVPARFSGSGSGTEFTLTISSVQSEDFAVYYCQQYGDWPLWTFGQGTKVEIK	human Ig Kappa	MGWSCIILFLVATATGVHSEIVMTQSPATLAVSPGERATLSCRASESFNSNLAWYQQKPGQAPRLLIYGASTRASDVPARFSGSGSGTEFTLTISSVQSEDFAVYYCQQYGDWPLWTFGQGTKVEIKRTVAAPSVFIFPPSDEQLKSGTASVVCLLNNFYPREAKVQWKVDNALQSGNSQESVTEQDSKDSTYSLSSTLTLSKADYEKHKVYACEVTHQGLSSPVTKSFNRGEC
SA55	QVQLVQSGAEVKKPGSSVKVSCKASGGTFRSHVISWVRQAPGQGLEWMGGFIPLFGTTIYAQAFQGRVMISADESTSTAYMELSSLRSEDTAVYFCARLFPNGDPNSPEDGFDIWGQGTLVTVSA	human IgG1	MGWSCIILFLVATATGVHSQVQLVQSGAEVKKPGSSVKVSCKASGGTFRSHVISWVRQAPGQGLEWMGGFIPLFGTTIYAQAFQGRVMISADESTSTAYMELSSLRSEDTAVYFCARLFPNGDPNSPEDGFDIWGQGTLVTVSAASTKGPSVFPLAPSSKSTSGGTAALGCLVKDYFPEPVTVSWNSGALTSGVHTFPAVLQSSGLYSLSSVVTVPSSSLGTQTYICNVNHKPSNTKVDKKVEPKSCDKTHTCPPCPAPELLGGPSVFLFPPKPKDTLMISRTPEVTCVVVDVSHEDPEVKFNWYVDGVEVHNAKTKPREEQYNSTYRVVSVLTVLHQDWLNGKEYKCKVSNKALPAPIEKTISKAKGQPREPQVYTLPPSRDELTKNQVSLTCLVKGF…	DIQMTQSPSSLSASVGDRVTITCQASQDIGNYLNWYQQKPGKAPKLLIYDASHLETGVPSRFSGSGSGTDFTFTISSLQPEDIATYYCQRYDDLPSYTFGQGTKVEIK	human Ig Kappa	MGWSCIILFLVATATGVHSDIQMTQSPSSLSASVGDRVTITCQASQDIGNYLNWYQQKPGKAPKLLIYDASHLETGVPSRFSGSGSGTDFTFTISSLQPEDIATYYCQRYDDLPSYTFGQGTKVEIKRTVAAPSVFIFPPSDEQLKSGTASVVCLLNNFYPREAKVQWKVDNALQSGNSQESVTEQDSKDSTYSLSSTLTLSKADYEKHKVYACEVTHQGLSSPVTKSFNRGEC	Also known as BD55-5514
VYD222	EVQLVESGGGLVKPGGSLRLSCAASGFTFGSYEMNWVRQAPGKGLEWVSSISEDGYSTYYPDSLKGRFTISRDSAKNSLYLQMNSLRADDTAVYYCARDFGGDTAWAGTGFTYWGQGTLVTVSS	human IgG1	MGWSCIILFLVATATGVHSEVQLVESGGGLVKPGGSLRLSCAASGFTFGSYEMNWVRQAPGKGLEWVSSISEDGYSTYYPDSLKGRFTISRDSAKNSLYLQMNSLRADDTAVYYCARDFGGDTAWAGTGFTYWGQGTLVTVSSASTKGPSVFPLAPSSKSTSGGTAALGCLVKDYFPEPVTVSWNSGALTSGVHTFPAVLQSSGLYSLSSVVTVPSSSLGTQTYICNVNHKPSNTKVDKKVEPKSCDKTHTCPPCPAPELLGGPSVFLFPPKPKDTLMISRTPEVTCVVVDVSHEDPEVKFNWYVDGVEVHNAKTKPREEQYNSTYRVVSVLTVLHQDWLNGKEYKCKVSNKALPAPIEKTISKAKGQPREPQVYTLPPSRDELTKNQVSLTCLVKGFY…	QSVLTQPPSVSGAPGQRITISCTGSSSNIGAGYDVHWYQQLPGTAPKLLIYGSSSRNYGVPDRFSGSKSGTSASLAITGLQAEDEADYYCQSYDSDLGVLYTFGTGTKVTVL	human Ig Lambda	MGWSCIILFLVATATGVHSQSVLTQPPSVSGAPGQRITISCTGSSSNIGAGYDVHWYQQLPGTAPKLLIYGSSSRNYGVPDRFSGSKSGTSASLAITGLQAEDEADYYCQSYDSDLGVLYTFGTGTKVTVLGQPKAAPSVTLFPPSSEELQANKATLVCLISDFYPGAVTVAWKADSSPVKAGVETTTPSKQSNNKYAASSYLSLTPEQWKSHRSYSCQVTHEGSTVEKTVAPTECS	Also known as Pembivart and sold under the trade name Pemgarda
